# Benchmarking cell-type deconvolution in cross-platform transcriptomic data

**DOI:** 10.1101/2025.11.24.690141

**Authors:** Aakanksha Singh, Pinar Cakmak, Jennifer H. Lun, Jadranka Macas, Karl H. Plate, Yvonne Reiss, Jonathan Schupp, Katharina Imkeller

## Abstract

**Background:** Transcriptomic data from diverse measurement technologies are widely used to study tissue heterogeneity. Cell-type deconvolution, which resolves mixed transcriptomic signals into cellular components, is a key analytical approach. However, achieving accurate deconvolution across platforms remains challenging due to platform-specific experimental and technological biases.

**Results:** We systematically benchmarked deconvolution performance using real-world cross-platform datasets and simulated data modeling distinct technological features. Our analyses provide practical guidelines for experimental design and promote more robust and comparable cross-platform transcriptomic analyses.

**Conclusion:** Log-normal regression methods such as SpatialDecon demonstrated the most reliable and consistent performance across both simulated and experimental settings, establishing a robust framework for accurate cross-platform transcriptomic deconvolution. Moreover, our results highlight potential caveats in deconvolution predictions arising from specific experimental conditions, providing guidance for more informed experimental design and interpretation

**Graphical Abstract:** 
