## Supplementary Table 1 for "Benchmarking cell-type deconvolution in cross-platform transcriptomic data"

### Sheet: Supplementary_Table_1
Nr.	Type of Transcriptomic Data	Used in Analysis of Experimental Factor	Transcriptomic Platform	Dataset name	Dataset referenced In scripts	Dataset as referenced In the manuscript	Tissue origin	Source to Original Data	Availability through Bioconductor package	Notes	Reference
1	Spatial Transcriptomics	Gene Panel	10x Visium	Human Ovarian Cancer: Whole Transcriptome Analysis		Dataset WTA	Human Ovarian Cancer	https://support.10xgenomics.com/spatial-gene-expression/datasets/1.2.0/Parent_Visium_Human_OvarianCancer	TENxVisiumData	(Human Ovarian Cancer: Whole Transcriptome Analysis. Stains: DAPI, Anti-PanCK, Anti-CD45, Profiling Dataset by Space Ranger v1.2.0, 10x Genomics, (2020, October 27)	10x Genomics
2	Spatial Transcriptomics	Gene Panel	10x Visium	Human Ovarian Cancer: Targeted, Immunology Panel		Dataset TI	Human Ovarian Cancer	https://support.10xgenomics.com/spatial-gene-expression/datasets/1.2.0/Targeted_Visium_Human_OvarianCancer_Immunology	TENxVisiumData	Human Ovarian Cancer: Targeted, Immunology Panel. Stains: DAPI, Anti-PanCK, Anti-CD45, Profiling Dataset by Space Ranger v1.2.0, 10x Genomics, (2020, October 27)	10x Genomics
3	Spatial Transcriptomics	Gene Panel	10x Visium	Human Ovarian Cancer: Targeted, Pan-Cancer Panel		Dataset TPC	Human Ovarian Cancer	https://support.10xgenomics.com/spatial-gene-expression/datasets/1.2.0/Targeted_Visium_Human_OvarianCancer_Pan_Cancer	TENxVisiumData	Human Ovarian Cancer: Targeted, Pan-Cancer Panel. Stains: DAPI, Anti-PanCK, Anti-CD45, Profiling Dataset by Space Ranger v1.2.0, 10x Genomics, (2020, October 27)	10x Genomics
4	Single Cell Transcriptomics	Gene Panel, No. of cell in a sample, Signature matrix, Normalisation method	10x Chromium	PBMC3k	pbmc3k	Dataset A	Human PBMC	https://support.10xgenomics.com/single-cell-gene-expression/datasets/1.1.0/pbmc3k	TENxPBMCData	3k PBMCs from a Healthy Donor, Single Cell Gene Expression Dataset by Cell Ranger 1.1.0 (2016,May 26)	10x Genomics
5	Single Cell Transcriptomics	Gene Panel, No. of cell in a sample, Signature matrix, Normalisation method	10x Chromium	PBMC4k	pbmc4k	Dataset B	Human PBMC	https://support.10xgenomics.com/single-cell-gene-expression/datasets/2.1.0/pbmc4k	TENxPBMCData	4k PBMCs from a Healthy Donor, Single Cell Gene Expression Dataset by Cell Ranger 2.1.0 (2017, November 8)	10x Genomics
6	Single Cell Transcriptomics	Gene Panel, No. of cell in a sample, Signature matrix, Normalisation method	10x Chromium	PBMC6k	pbmc6k	Dataset C	Human PBMC	https://support.10xgenomics.com/single-cell-gene-expression/datasets/1.1.0/pbmc6k	TENxPBMCData	6k PBMCs from a Healthy Donor, Single Cell Gene Expression Dataset by Cell Ranger 1.1.0 (2016, July 31)	10x Genomics
7	Single Cell Transcriptomics	Gene Panel, Signature matrix, Normalisation method	10x Chromium	PBMC8k	pbmc8k	Dataset D	Human PBMC	https://support.10xgenomics.com/single-cell-gene-expression/datasets/2.1.0/pbmc8k	TENxPBMCData	8k PBMCs from a Healthy Donor, Single Cell Gene Expression Dataset by Cell Ranger 2.1.0 (2017, November 8)	10x Genomics
8	Single Cell Transcriptomics	Gene Panel, No. of cell in a sample, Signature matrix, Normalisation method	10x Chromium	healthy donor bone marrow 1	AML0110X	Dataset E	Human Bone marrow	https://www.ncbi.nlm.nih.gov/geo/query/acc.cgi?acc=GSM4664009		GEO Accession number= GSM4664009	Bailur, J. K., et al. (2020). https://doi.org/10.1172/jci.insight.140179
9	Single Cell Transcriptomics	Gene Panel, No. of cell in a sample, Signature matrix, Normalisation method	10x Chromium	healthy donor bone marrow 2	AML0210X	Dataset F	Human Bone marrow	https://www.ncbi.nlm.nih.gov/geo/query/acc.cgi?acc=GSM4664010		GEO Accession number= GSM4664010	Bailur, J. K., et al. (2020). https://doi.org/10.1172/jci.insight.140179
10	Single Cell Transcriptomics	Gene Panel, No. of cell in a sample, Signature matrix, Normalisation method	10x Chromium	healthy donor bone marrow 4	AML0310X	Dataset G	Human Bone marrow	https://www.ncbi.nlm.nih.gov/geo/query/acc.cgi?acc=GSM4664012		GEO Accession number= GSM4664012	Bailur, J. K., et al. (2020). https://doi.org/10.1172/jci.insight.140179
11	Single Cell Transcriptomics	Sequencing Depth	10x Chromium	20k Human PBMCs Multiplex Sample (Donors 1-4)		Dataset H	Human PBMC	https://www.10xgenomics.com/datasets/20k_Human_Donor1-4_PBMC_3p_gem-x_multiplex		20k Human PBMCs Multiplex Sample (Donors 1-4), Universal 3' Gene Expression dataset analyzed using Cell Ranger 9.0.0 (2024, November 18)	10x Genomics
12	Single Cell Transcriptomics	Sequencing Depth	10x Chromium	20k bone marrow mononuclear cells (BMMNCs), 5' HT v2.0		Dataset I	Human Bone marrow	https://www.10xgenomics.com/datasets/20-k-bone-marrow-mononuclear-cells-bmmn-cs-5-ht-v-2-0-2-high-6-1-0		20k bone marrow mononuclear cells (BMMNCs), 5' HT v2.0 Universal 5' Gene Expression dataset analyzed using Cell Ranger 6.1.0 (2021, August 23)	10x Genomics
13	Spatial Transcriptomics	Gene Capture Chemistry	10x Visium			Dataset VG	Human Glioma			Available up request
14	Spatial Transcriptomics	Gene Capture Chemistry	Nanostring GeoMx DSP			Dataset NG	Human Glioma			Cakmak et al, 2025	GEO Accession number= GSE271255
